# Incorporating Surfaced-Induced Dissociation Mass Spectrometry Data into an AlphaFold-derived deep learning network improves protein structure prediction

**DOI:** 10.64898/2026.06.26.734850

**Authors:** Robert M. Bolz, Elijah H. Day, Zachary C. Drake, Sophie R. Harvey, Vicki H. Wysocki, Steffen Lindert

## Abstract

Surface-Induced Dissociation native Mass Spectrometry (SID-nMS) is a tandem MS activation method that yields information on the connectivity and stoichiometry of protein complexes. While insufficient for direct structure elucidation, the data derived from SID-nMS has considerable potential to inform multimeric protein structure prediction. We hypothesized that incorporating this data into a machine-learning framework could improve multimer prediction accuracy beyond that of existing deep-learning methods. To this end, we developed SIDFold, a novel AlphaFold-based deep-learning network. SIDFold is the first AlphaFold-like network to leverage experimental data during protein complex prediction, and the first deep-learning network to utilize nMS data for structure prediction. We benchmarked SIDFold on the BETA protein set, and observed an improvement in RMSD in 138 of 227 cases including 27 targets in which the predicted structure attained near-native accuracy. We then evaluated the network on 20 proteins with experimental SID-nMS data, yielding an improved RMSD in 18 cases, with five of these cases improving to a high-accuracy complex. Finally, we tested SIDFold against a previously published SID-guided Rosetta docking method, where we saw improvement in 13 of 16 proteins. SIDFold is freely available on GitHub, with example files and commands available in the Supplementary Information.
