## Supplementary material for "Incorporating Surfaced-Induced Dissociation Mass Spectrometry Data into an AlphaFold-derived deep learning network improves protein structure prediction": benchmark_pdbs.csv

7eof	4
7ep0	2
7ep4	2
7ep5	2
7eqb	2
7evp	4
7fe0	3
7fe6	3
7oc4	2
7oxi	3
7p93	3
7pv1	4
7px1	2
7qp9	2
7qwl	3
7qwm	3
7r1m	3
7rtt	6
7t5w	4
7tak	2
7tmc	3
7tuk	2
7tul	2
7twd	2
7u10	3
7u11	3
7u12	3
7u13	3
7u14	3
7u15	3
7u16	3
7u17	3
7u18	3
7uln	2
7vb4	2
7voj	2
7vq4	2
7w6k	2
7wjt	4
7x45	2
7x84	3
7xf2	2
7xmw	3
7xv7	2
7xyv	2
7ydo	4
7zw1	3
8a2n	2
8a82	2
8arf	2
8au0	3
8axr	2
8b8b	4
8c6v	4
8ceg	2
8cqn	2
8cqo	2
8end	2
8erp	2
8fby	4
8fcf	2
8fjd	2
8fxf	4
8fzz	4
8g0k	4
8gxl	2
8hf2	5
8hja	2
8hvj	3
8ieu	2
8ims	3
8iw5	2
8j0k	4
8j0r	4
8j48	4
8j4b	4
8j7n	3
8j8j	3
8j8k	3
8ji3	2
8ji4	2
8ji5	2
8ji6	2
8ji7	2
8jtl	4
8k12	2
8okh	2
8okw	3
8oml	3
8owi	2
8p0s	2
8pu3	4
8q28	2
8r9t	4
8rug	2
8rwu	2
8s1j	2
8sdi	4
8sy2	2
8tka	2
8tl8	2
8twt	2
8tww	2
8u8m	4
8ufo	2
8ul9	2
8urp	2
8urt	2
8wag	2
8woh	4
8wq8	4
8x5h	3
8xgl	2
8xh6	2
8ybc	4
8yex	2
8yf4	2
8yfd	2
8yfx	2
8yk9	4
8ymk	2
8yw6	3
8yw8	3
8z1e	3
9bj5	4
9c5s	4
9cdv	2
9fnb	4
7ep2	4
7f4u	3
7n8r	2
7oqz	4
7ot9	5
7p54	6
7p5m	6
7p9k	2
7zkq	5
8a1t	6
8a51	2
8ad0	6
8ap8	5
8at2	4
8ax4	4
8b01	3
8bfi	3
8d9g	4
8fy4	3
8hiy	2
8hke	4
8i8c	4
8if8	2
8j4a	4
8j5q	5
8j5r	4
8j5s	5
8j5t	4
8jh5	4
8jps	4
8jul	2
8k3q	2
8onf	3
8otd	4
8ps4	4
8qat	4
8r72	4
8rud	4
8rue	4
8ruf	4
8soi	4
8urq	5
8vkj	3
8vlv	3
8vly	3
8vvw	5
8vvz	6
8vw3	6
8wd9	4
8wr3	2
8xbs	6
8xck	6
8xfb	3
8xw5	2
9gwj	4
9gyy	2
9gyz	2
9h6l	4
9he2	2
9hpp	2
9hr5	6
9ht6	2
9i8v	5
9ikq	4
9ild	2
9ilo	2
9iyx	2
9j16	2
9j17	2
9j18	2
9jbh	2
9jfl	2
9jtw	2
9ps1	3
9ps2	3
9ps3	3
9ps4	3
9ps6	3
9ps8	3
9qcw	2
9qcz	4
9u82	2
9u84	2
9u8e	2
9u8h	2
9uet	2
9ums	5
9uo1	4
9vdc	2
9veb	2
9vli	4
9vnq	6
9wno	4
9xbl	5
9xbm	5
9xbn	5
9xbo	5
9xvo	4
9ykj	2
