## Supplementary material for "Incorporating Surfaced-Induced Dissociation Mass Spectrometry Data into an AlphaFold-derived deep learning network improves protein structure prediction": training_pdbs.csv

1an71	2
1hmd1	2
1hmd3	2
1hv41	4
1i4j1	2
1i4k1	6
1i4k3	6
1irj3	2
1iuj2	2
1ixo1	4
1jbm1	6
1key1	4
1ldd1	4
1lel1	2
1loj1	6
1lss1	4
1m7w3	4
1n9r1	6
1n9s2	6
1nlk2	2
1nt22	2
1o9y1	4
1orj5	4
1p0n1	2
1pyu1	4
1q3h5	2
1qck1	2
1qma2	2
1r4c2	2
1r4c5	4
1r4c6	4
1r5p2	2
1rqv1	2
1s0h1	2
1s981	2
1v4e2	2
1vgl2	2
1w2e1	2
1w7u1	4
1wrl3	2
1wz72	2
1xda9	2
1yab3	2
1z091	2
1zab2	4
1zfs1	2
2a241	2
2dum1	2
2e8j1	2
2ezo1	3
2ezx1	2
2ezy1	2
2fxp1	3
2gr82	3
2hmu1	2
2hmz3	2
2ibo1	4
2ivm1	2
2jv71	2
2k9q1	2
2kax1	2
2khm1	2
2kwd1	5
2lvw1	2
2lxb1	2
2mab1	2
2mfz1	2
2mhb1	2
2o971	2
2oyy2	6
2pg44	2
2qtx1	6
2uxe1	2
2v6t1	2
2w1o1	2
2xmv1	6
2xte1	4
2y0m1	2
2z4p1	4
2zbc1	4
2zbc2	4
2zlx2	2
2zom1	3
2ztc1	4
3k8a1	2
3kj22	2
3ko04	2
3lhb4	2
3m0w4	2
3m151	3
3m521	2
3oei3	4
3oei4	4
3ohv3	2
3oxa1	2
3pi23	2
3plx1	2
3qvz1	4
3r3p2	2
3rhc1	2
3s481	2
3sss1	6
3stb1	4
3stb2	4
3stj1	3
3ue63	2
3ujm1	2
3v4h1	2
3vgt3	2
3wtf1	2
3zie3	2
3zpn1	2
4chk3	2
4cp31	2
4d1f1	3
4d1f2	3
4d1f3	3
4dn61	2
4dyr1	2
4e7o1	2
4eax2	2
4fm31	4
4g061	2
4gum2	3
4hyo2	4
4i821	2
4i831	6
4j6y1	6
4j8e3	2
4jba2	2
4je91	2
4jen1	2
4jq01	3
4m752	6
4m772	6
4mjs6	2
4mmk1	6
4n7n2	4
4n7n3	4
4n7o3	4
4n7p3	4
4nc83	2
4nxb1	2
4o1w2	2
4otb2	2
4otb4	2
4otc7	2
4ovm2	2
4p1z2	2
4p2s2	3
4pa71	2
4pcw2	2
4pwu4	2
4qhi2	2
4qig2	2
4qig3	3
4rbv1	2
4ua23	2
4uhk1	2
4x195	6
4x1c1	6
4xng1	4
4zos2	2
5a8b1	2
5a8b2	2
5b0a1	2
5bn11	2
5bu71	2
5c5d1	4
5cbh1	4
5dyv2	2
5els3	2
5f742	2
5gqo1	2
5i271	2
5ie91	4
5ieu1	2
5j4g1	2
5l321	4
5lwl1	2
5m881	2
5n083	2
5o6s3	2
5tbm1	2
5tsz1	2
5u0k1	2
5u0k3	2
5wie1	2
5wie2	2
5wii1	2
5x2d1	2
5x2r3	4
5x2s1	4
5x2s2	4
5x2t1	4
5xfu2	2
5xzq6	2
5ypp3	2
5zhc1	2
5zws1	2
