## Supplementary material for "Incorporating Surfaced-Induced Dissociation Mass Spectrometry Data into an AlphaFold-derived deep learning network improves protein structure prediction": validation_pdbs.csv

1fia1	2
1h591	2
1mrl1	3
1my41	2
1p451	2
1q3o1	2
1qbu1	2
1qun4	2
1r1d1	2
1r2k1	2
1sph1	2
1w5k1	2
1woa1	2
1xae1	2
1xrx3	2
1y8i1	4
1zei1	6
2gt41	2
2guk1	2
2m0g1	2
2nwa1	4
2on71	2
2ov23	2
2ov28	2
2q4t1	2
2q8v1	2
2qho4	2
2qq01	2
2rtf1	2
2y5h1	2
2zop1	3
3dog2	2
3ia93	2
4dk61	2
